## Supplementary Table S2 for "scAgeClock: a single-cell transcriptome based human aging clock model using gated multi-head attention neural networks"

### Sheet: Celltype_stats
cell_type	count
neuron	2565212
oligodendrocyte	791513
L2/3-6 intratelencephalic projecting glutamatergic neuron	773567
central memory CD4-positive, alpha-beta T cell	595828
retinal rod cell	553936
naive thymus-derived CD4-positive, alpha-beta T cell	403567
CD14-positive monocyte	343208
natural killer cell	333238
CD4-positive, alpha-beta T cell	294212
astrocyte	254857
unknown	254468
fibroblast of mammary gland	252257
luminal adaptive secretory precursor cell of mammary gland	250824
CD8-positive, alpha-beta T cell	217400
naive B cell	212884
oligodendrocyte precursor cell	183203
effector memory CD8-positive, alpha-beta T cell	181270
luminal hormone-sensing cell of mammary gland	177419
B cell	175675
naive thymus-derived CD8-positive, alpha-beta T cell	171829
classical monocyte	168276
fibroblast	161160
CD16-positive, CD56-dim natural killer cell, human	155562
blood vessel endothelial cell	150821
GABAergic amacrine cell	143430
type II pneumocyte	139834
stromal cell	132596
T cell	132356
neural cell	132010
macrophage	124714
endothelial cell	124359
perivascular cell	123528
myoepithelial cell of mammary gland	122062
sst GABAergic cortical interneuron	120430
pvalb GABAergic cortical interneuron	115909
alveolar macrophage	113273
vip GABAergic cortical interneuron	109132
Mueller cell	103580
memory B cell	103033
glutamatergic neuron	99328
retinal bipolar neuron	98009
monocyte	91501
amacrine cell	91278
central nervous system macrophage	91114
CD14-low, CD16-positive monocyte	71775
respiratory basal cell	70093
mucosal invariant T cell	68554
lamp5 GABAergic cortical interneuron	67754
regulatory T cell	67348
CD8-positive, alpha-beta memory T cell	66090
epithelial cell of proximal tubule	64651
CD8-positive, alpha-beta cytotoxic T cell	64395
microglial cell	62293
effector memory CD4-positive, alpha-beta T cell	59000
thymocyte	57542
nasal mucosa goblet cell	56684
astrocyte of the cerebral cortex	56556
glycinergic amacrine cell	56321
gamma-delta T cell	52874
basal cell	51917
preadipocyte	51805
flat midget bipolar cell	51097
plasma cell	50918
club cell	50255
pericyte	49950
endothelial tip cell	49473
epithelial cell	49282
retinal cone cell	48157
midget ganglion cell of retina	47695
cerebellar granule cell	46640
capillary endothelial cell	45780
adipocyte	44802
CD4-positive, alpha-beta memory T cell	44779
ciliated columnar cell of tracheobronchial tree	44566
mature alpha-beta T cell	44476
corticothalamic-projecting glutamatergic cortical neuron	42532
smooth muscle cell	39843
leukocyte	39366
non-classical monocyte	38873
skin fibroblast	38390
endothelial cell of lymphatic vessel	38132
mesothelial cell	37568
vein endothelial cell	37019
retinal ganglion cell	36463
rod bipolar cell	36324
L2/3 intratelencephalic projecting glutamatergic neuron	35993
enterocyte	35196
central memory CD8-positive, alpha-beta T cell	34889
absorptive cell	34024
neutrophil	33097
kidney loop of Henle thick ascending limb epithelial cell	32065
CD4-positive, alpha-beta cytotoxic T cell	29878
mononuclear phagocyte	29373
L6b glutamatergic cortical neuron	28674
type I pneumocyte	28136
conventional dendritic cell	27524
transitional stage B cell	27220
diffuse bipolar 2 cell	26977
epithelial cell of esophagus	26283
corneal epithelial cell	26002
near-projecting glutamatergic cortical neuron	25634
CD1c-positive myeloid dendritic cell	24599
invaginating midget bipolar cell	23063
diffuse bipolar 1 cell	22871
elicited macrophage	22853
type B pancreatic cell	22165
secretory cell	21447
pancreatic A cell	21322
sncg GABAergic cortical interneuron	21160
mast cell	20877
CD14-positive, CD16-negative classical monocyte	20736
mature NK T cell	20386
stromal cell of ovary	20226
glial cell	20170
keratinocyte	19676
GABAergic neuron	19474
dendritic cell	19440
pancreatic acinar cell	18930
ciliary muscle cell	18535
cardiac muscle myoblast	18310
helper T cell	17744
basal cell of prostate epithelium	17373
plasmacytoid dendritic cell	17248
luminal epithelial cell of mammary gland	17139
double-positive, alpha-beta thymocyte	16796
platelet	16636
diffuse bipolar 4 cell	16558
goblet cell	16442
ON-bipolar cell	16106
myofibroblast cell	15883
fibro/adipogenic progenitor cell	15790
kidney collecting duct principal cell	15724
CD16-negative, CD56-bright natural killer cell, human	15612
mesenchymal stem cell	15509
pigmented ciliary epithelial cell	15163
diffuse bipolar 3b cell	15162
pigmented epithelial cell	14849
chandelier pvalb GABAergic cortical interneuron	14565
melanocyte	14352
inhibitory interneuron	14327
lung macrophage	14300
lactocyte	14220
effector CD4-positive, alpha-beta T cell	13593
hepatocyte	13391
retina horizontal cell	13354
erythrocyte	12876
endothelial cell of artery	12521
progenitor cell of mammary luminal epithelium	12227
pro-T cell	12182
CD4-positive, alpha-beta thymocyte	12157
CD4-positive helper T cell	12077
plasmablast	11908
OFF-bipolar cell	11584
kidney distal convoluted tubule epithelial cell	11061
endothelial cell of venule	10973
double negative thymocyte	10850
cortical interneuron	10732
giant bipolar cell	10657
tonsil germinal center B cell	10188
acinar cell of salivary gland	10147
alveolar type 2 fibroblast cell	10126
kidney collecting duct intercalated cell	9744
vascular associated smooth muscle cell	9736
fibroblast of cardiac tissue	9702
cone retinal bipolar cell	9562
caudal ganglionic eminence derived GABAergic cortical interneuron	9230
OFFx cell	9127
progenitor cell	9123
Bergmann glial cell	9018
diffuse bipolar 6 cell	8860
innate lymphoid cell	8852
cardiac endothelial cell	8840
kidney loop of Henle epithelial cell	8580
pulmonary artery endothelial cell	8578
starburst amacrine cell	8555
adventitial cell	8523
L5 extratelencephalic projecting glutamatergic cortical neuron	8475
kidney epithelial cell	8424
lung ciliated cell	8386
effector CD8-positive, alpha-beta T cell	8372
activated CD4-positive, alpha-beta T cell	8300
conjunctival epithelial cell	8181
pancreatic ductal cell	8111
alveolar type 1 fibroblast cell	8028
choroid plexus epithelial cell	7689
uterine smooth muscle cell	7610
endothelial cell of vascular tree	7549
vascular lymphangioblast	7443
thyroid follicular cell	7302
fibroblast of lung	7225
erythroid progenitor cell	7208
cardiac muscle cell	7205
Schwann cell	7154
foveolar cell of stomach	7138
supporting cell	7116
lung secretory cell	7110
kidney connecting tubule epithelial cell	6961
transit amplifying cell	6804
CD8-positive, alpha-beta memory T cell, CD45RO-positive	6611
kidney loop of Henle thin descending limb epithelial cell	6597
epithelial cell of urethra	6582
stratified epithelial cell	6489
corneal endothelial cell	6468
medullary thymic epithelial cell	6429
brain vascular cell	6326
kidney interstitial fibroblast	6096
endothelial cell of uterus	6017
type I NK T cell	5990
enterocyte of epithelium of small intestine	5940
ependymal cell	5886
macroglial cell	5776
alternatively activated macrophage	5720
epithelial cell of lower respiratory tract	5652
myeloid cell	5637
epithelial cell of exocrine pancreas	5567
peptic cell	5541
H1 horizontal cell	5534
non-pigmented ciliary epithelial cell	5330
blood cell	5310
lymphocyte	4966
skeletal muscle satellite stem cell	4831
renal intercalated cell	4824
mural cell	4784
enterocyte of epithelium of large intestine	4780
L6 corticothalamic-projecting glutamatergic cortical neuron	4706
unswitched memory B cell	4673
lung pericyte	4626
ciliated cell	4604
professional antigen presenting cell	4559
respiratory hillock cell	4547
CD8-positive, alpha-beta thymocyte	4499
mature gamma-delta T cell	4323
mammary gland epithelial cell	4293
T follicular helper cell	4243
L6 intratelencephalic projecting glutamatergic neuron of the primary motor cortex	4206
mature B cell	4155
bladder urothelial cell	4151
diffuse bipolar 3a cell	4148
pancreatic D cell	4081
ciliated epithelial cell	3956
activated CD8-positive, alpha-beta T cell	3924
kidney loop of Henle thin ascending limb epithelial cell	3882
intestinal crypt stem cell of colon	3662
hematopoietic precursor cell	3573
alpha-beta T cell	3530
chondrocyte	3333
class switched memory B cell	3259
lung resident memory CD8-positive, alpha-beta T cell	3175
immature innate lymphoid cell	3155
vascular leptomeningeal cell	3095
cytotoxic T cell	3081
T-helper 22 cell	3052
intermediate monocyte	2898
hematopoietic multipotent progenitor cell	2884
renal interstitial pericyte	2869
mature astrocyte	2847
endocrine cell	2800
serous secreting cell of bronchus submucosal gland	2637
immature NK T cell	2616
multi-ciliated epithelial cell	2615
lymphoid lineage restricted progenitor cell	2589
tracheobronchial smooth muscle cell	2459
luminal cell of prostate epithelium	2439
CD8-alpha-alpha-positive, alpha-beta intraepithelial T cell	2424
indirect pathway medium spiny neuron	2401
S cone cell	2298
erythroid lineage cell	2234
H2 horizontal cell	2228
myeloid leukocyte	2170
hair follicular keratinocyte	2144
fast muscle cell	2125
direct pathway medium spiny neuron	2098
mucus secreting cell	2077
fibroblast of breast	2066
myelocyte	2050
reticular cell	1886
retinal pigment epithelial cell	1873
renal alpha-intercalated cell	1847
IgA plasma cell	1839
centroblast	1806
cerebral cortex endothelial cell	1803
renal principal cell	1800
podocyte	1799
inflammatory cell	1793
DN3 thymocyte	1788
bronchus fibroblast of lung	1721
neuron associated cell	1715
lung resident memory CD4-positive, alpha-beta T cell	1713
intestinal epithelial cell	1696
duct epithelial cell	1693
skeletal muscle fiber	1683
naive T cell	1616
respiratory suprabasal cell	1611
prostate gland microvascular endothelial cell	1547
smooth muscle cell of the pulmonary artery	1546
pancreatic stellate cell	1541
ON-blue cone bipolar cell	1505
CD8-positive, alpha-beta cytokine secreting effector T cell	1493
serous secreting cell	1473
mucous neck cell	1466
slow muscle cell	1463
parietal epithelial cell	1450
early promyelocyte	1422
lung goblet cell	1407
mature microglial cell	1377
bronchial goblet cell	1339
tracheobronchial serous cell	1309
glandular epithelial cell	1295
IgG-negative class switched memory B cell	1285
ionocyte	1272
anterior lens cell	1239
stem cell	1230
L5/6 near-projecting glutamatergic neuron of the primary motor cortex	1215
colon goblet cell	1189
stem cell of epidermis	1187
immature B cell	1160
late promyelocyte	1146
tracheobronchial goblet cell	1145
double negative T regulatory cell	1136
lens epithelial cell	1124
bronchial smooth muscle cell	1120
granulocyte	1113
plasmacytoid dendritic cell, human	1112
glandular cell of esophagus	1099
Tc1 cell	1083
CD141-positive myeloid dendritic cell	1077
acinar cell	1058
tracheal goblet cell	1057
hematopoietic stem cell	1056
forebrain neuroblast	1041
epithelial cell of alveolus of lung	1038
kidney capillary endothelial cell	1008
pro-B cell	992
DN1 thymic pro-T cell	985
endothelial cell of hepatic sinusoid	971
basophil	959
intestinal crypt stem cell of small intestine	944
retinal blood vessel endothelial cell	926
IgG plasma cell	913
kidney interstitial alternatively activated macrophage	910
megakaryocyte progenitor cell	904
eye photoreceptor cell	891
paneth cell of colon	888
airway submucosal gland duct basal cell	875
parasol ganglion cell of retina	843
intestinal crypt stem cell	814
megakaryocyte	806
kidney interstitial cell	802
differentiation-committed oligodendrocyte precursor	764
megakaryocyte-erythroid progenitor cell	764
respiratory goblet cell	762
naive regulatory T cell	761
common dendritic progenitor	734
transit amplifying cell of small intestine	729
P/D1 enteroendocrine cell	726
transit amplifying cell of colon	726
intestinal enteroendocrine cell	709
paneth cell of epithelium of small intestine	696
mesenchymal cell	695
small intestine goblet cell	688
fibroblast of connective tissue of glandular part of prostate	684
intestine goblet cell	682
natural T-regulatory cell	676
cholangiocyte	670
precursor B cell	665
CD14-positive, CD16-positive monocyte	662
brush cell	650
inflammatory macrophage	647
granulocyte monocyte progenitor cell	639
IgG memory B cell	607
glomerular endothelial cell	604
interneuron	600
centrocyte	598
keratocyte	595
memory T cell	577
neuronal receptor cell	576
vasa recta ascending limb cell	571
skeletal muscle satellite cell	559
renal beta-intercalated cell	551
enteroendocrine cell	539
melanocyte of skin	537
blood vessel smooth muscle cell	532
tuft cell of colon	524
basal cell of epidermis	498
lung microvascular endothelial cell	485
neoplastic cell	483
BEST4+ intestinal epithelial cell, human	477
PP cell	456
vasa recta descending limb cell	441
muscle cell	437
chandelier cell	432
T follicular regulatory cell	415
smooth muscle myoblast	411
intestinal tuft cell	401
smooth muscle cell of sphincter of pupil	399
large intestine goblet cell	385
myoepithelial cell	383
suprabasal keratinocyte	383
precursor cell	376
metallothionein-positive alveolar macrophage	373
retinal astrocyte	342
immature alpha-beta T cell	341
epithelial cell of small intestine	339
cortical thymic epithelial cell	329
parietal cell	327
fibroblast of connective tissue of nonglandular part of prostate	323
lung interstitial macrophage	322
epithelial cell of thymus	322
sebum secreting cell	318
mesangial cell	313
stromal cell of endometrium	312
papillary tips cell	305
effector memory CD8-positive, alpha-beta T cell, terminally differentiated	304
basophil mast progenitor cell	291
common myeloid progenitor	282
T-helper 17 cell	268
dendritic cell, human	267
connective tissue cell	249
lung neuroendocrine cell	246
M cell of gut	234
tendon cell	234
brush cell of trachebronchial tree	222
medium spiny neuron	214
smooth muscle cell of prostate	212
glomerular capillary endothelial cell	204
pancreatic PP cell	192
