## Supplementary Table S3 for "scAgeClock: a single-cell transcriptome based human aging clock model using gated multi-head attention neural networks"

### Sheet: Tissue_stats
tissue_general	count
brain	5858921
blood	3901734
eye	1681776
breast	1288983
lung	742973
respiratory system	318105
adipose tissue	258043
kidney	236943
endocrine gland	177143
skin of body	151122
liver	148448
fallopian tube	126868
small intestine	100235
bone marrow	97589
pancreas	95832
colon	85606
uterus	69926
lymph node	69785
large intestine	67368
nose	66977
heart	60798
stomach	58688
mucosa	54244
immune system	49857
spleen	49779
prostate gland	46002
spinal cord	43490
exocrine gland	38529
musculature	38511
bladder organ	33629
esophagus	33109
ovary	26134
vasculature	24312
adrenal gland	23197
pleura	19689
central nervous system	15963
tongue	14960
omentum	12812
esophagogastric junction	12771
tendon of semitendinosus	10413
gallbladder	9765
intestine	4713
scalp	3006
ureter	2390
