## Supplementary Table S6 for "scAgeClock: a single-cell transcriptome based human aging clock model using gated multi-head attention neural networks"

### Sheet: ClusterProfiler_gseGO
ONTOLOGY	ID	Description	setSize	enrichmentScore	NES	pvalue	p.adjust	qvalue	rank	leading_edge	core_enrichment
CC	GO:0022627	cytosolic small ribosomal subunit	34	0.846578749807078	1.98929208252509	1e-10	1.52266666666667e-08	1.34456140350877e-08	345	tags=82%, list=12%, signal=74%	RPS17/RPS23/RPS2/RPS18/RPS10/RPS12/RPS13/RPS4Y1/RPS26/UBA52/RPS24/RACK1/RPS14/RPS6/RPS9/RPS27A/RPS25/RPS20/RPS7/RPS29/RPS4X/RPS5/RPS28/RPS15/RPS21/RPS11/RPS19/FAU
CC	GO:0015935	small ribosomal subunit	39	0.840822892328752	1.98561368715819	1e-10	1.52266666666667e-08	1.34456140350877e-08	345	tags=77%, list=12%, signal=69%	RPS17/RPS23/RPS2/RPS18/RPS10/RPS12/RPS13/RPS4Y1/RPS26/UBA52/RPS24/RACK1/RPS14/RPS6/NPM1/RPS9/RPS27A/RPS25/RPS20/RPS7/RPS29/RPS4X/RPS5/RPS28/RPS15/MRPS21/RPS21/RPS11/RPS19/FAU
CC	GO:0022626	cytosolic ribosome	84	0.776261017772048	1.92376355517174	1e-10	1.52266666666667e-08	1.34456140350877e-08	415	tags=71%, list=14%, signal=63%	RPS17/RPL41/RPS23/RPL26/RPS2/RPS18/RPS10/RPL36A/RPL10/RPL11/RPL17/RPL22/RPL27A/RPS12/RPS13/RPS4Y1/RPL7/RPL39/RPS26/RPL7A/RPL30/UBA52/RPS24/RACK1/RPL5/RPS14/RPLP0/RPL28/RPS6/RPL31/RPS9/RPS27A/EEF1A1/RPS25/RPL29/RPS20/RPS7/RPL23/RPS29/RPL8/RPS4X/RPL14/RPL36/RPL12/RPL34/RPL4/RPS5/RPL37A/RPS28/RPL13A/RPS15/RPS21/RPS11/RPS19/FAU/RPL3/RPL6/RPL24/RPL27/RPSA
CC	GO:0044391	ribosomal subunit	88	0.771269131045073	1.91491040241081	1e-10	1.52266666666667e-08	1.34456140350877e-08	415	tags=69%, list=14%, signal=62%	RPS17/RPL41/RPS23/RPL26/RPS2/RPS18/RPS10/RPL36A/RPL10/RPL11/RPL17/RPL22/RPL27A/RPS12/RPS13/RPS4Y1/RPL7/RPL39/RPS26/RPL7A/RPL30/UBA52/RPS24/RACK1/RPL5/RPS14/RPLP0/RPL28/RPS6/NPM1/RPL31/RPS9/RPS27A/RPS25/RPL29/RPS20/RPS7/RPL23/RPS29/RPL8/RPS4X/RPL14/RPL36/RPL12/RPL34/RPL4/RPS5/RPL37A/RPS28/RPL13A/RPS15/MRPS21/RPS21/RPS11/RPS19/FAU/RPL3/RPL6/RPL24/RPL27/RPSA
MF	GO:0003735	structural constituent of ribosome	86	0.768267510400594	1.90591211464657	1e-10	1.52266666666667e-08	1.34456140350877e-08	415	tags=69%, list=14%, signal=61%	RPS17/RPL41/RPS23/RPL26/RPS2/RPS18/RPS10/RPL36A/RPL10/RPL11/RPL17/RPL22/RPL27A/RPS12/RPS13/RPS4Y1/RPL7/RPL39/RPS26/RPL7A/RPL30/UBA52/RPS24/RPL5/RPS14/RPLP0/RPL28/RPS6/RPL31/RPS9/RPS27A/RPS25/RPL29/RPS20/RPS7/RPL23/RPS29/RPL8/RPS4X/RPL14/RPL36/RPL12/RPL34/RPL4/RPS5/RPL37A/RPS28/RPL13A/RPS15/MRPS21/RPS21/RPS11/RPS19/FAU/RPL3/RPL6/RPL24/RPL27/RPSA
BP	GO:0002181	cytoplasmic translation	95	0.748045807626019	1.86013708224373	1e-10	1.52266666666667e-08	1.34456140350877e-08	415	tags=65%, list=14%, signal=58%	RPS17/RPL41/RPS23/RPL26/RPS2/RPS18/RPS10/RPL36A/RPL10/RPL11/RPL17/RPL22/RPL27A/RPS12/RPS13/RPL7/RPL39/RPS26/RPL7A/RPL30/UBA52/RPS24/RACK1/RPL5/RPS14/RPLP0/RPL28/RPS6/RPL31/RPS9/RPS27A/RPS25/RPL29/RPS20/RPS7/RPL23/RPS29/RPL8/RPS4X/RPL14/RPL36/RPL12/RPL34/RPL4/RPS5/RPL37A/RPS28/RPL13A/RPS15/RPS21/RPS11/EIF3CL/YBX1/RPS19/FAU/RPL3/YBX3/RPL6/RPL24/RPL27/EIF4A1/RPSA
CC	GO:0005840	ribosome	101	0.742218788647143	1.85050728381816	1e-10	1.52266666666667e-08	1.34456140350877e-08	415	tags=62%, list=14%, signal=56%	RPS17/RPL41/RPS23/RPL26/RPS2/RPS18/RPS10/RPL36A/RPL10/RPL11/RPL17/RPL22/RPL27A/RPS12/RPS13/RPS4Y1/RPL7/RPL39/RPS26/RPL7A/RPL30/UBA52/RPS24/RACK1/RPL5/RPS14/RPLP0/RPL28/RPS6/NPM1/RPL31/RPS9/RPS27A/EEF1A1/RPS25/RPL29/RPS20/RPS7/RPL23/RPS29/RPL8/RPS4X/RPL14/RPL36/RPL12/RPL34/RPL4/RPS5/RPL37A/RPS28/RPL13A/EEF2/RPS15/MRPS21/RPS21/RPS11/RPS19/FAU/RPL3/RPL6/RPL24/RPL27/RPSA
BP	GO:0006412	translation	182	0.653509387435975	1.66591239787413	1e-10	1.52266666666667e-08	1.34456140350877e-08	584	tags=51%, list=19%, signal=44%	RPS17/EEF1G/RPL41/RPS23/RPL26/RPS2/RPS18/RPS10/RPL36A/RPL10/EEF1B2/RPL11/RPL17/RPL22/EIF1/RPL27A/RPS12/RPS13/RPS4Y1/RPL7/RPL39/CCL5/RPS26/RPL7A/RPL30/UBA52/RPS24/RACK1/RPL5/RPS14/RPLP0/RPL28/RPS6/NPM1/RPL31/RPS9/RPS27A/EEF1A1/RPS25/RPL29/RPS20/RPS7/RPL23/RPS29/RPL8/SOX4/RPS4X/EIF5A/RPL14/RPL36/RPL12/RPL34/ZFP36/ZFP36L1/RPL4/RPS5/RPL37A/RPS28/RPL13A/DHFR/EEF2/RPS15/MRPS21/ZFP36L2/RPS21/RPS11/GAPDH…
BP	GO:0043043	peptide biosynthetic process	187	0.645234095590558	1.64621949608321	1e-10	1.52266666666667e-08	1.34456140350877e-08	584	tags=50%, list=19%, signal=43%	RPS17/EEF1G/RPL41/RPS23/RPL26/RPS2/RPS18/RPS10/RPL36A/RPL10/EEF1B2/RPL11/RPL17/RPL22/EIF1/RPL27A/RPS12/RPS13/RPS4Y1/RPL7/RPL39/CCL5/RPS26/RPL7A/RPL30/UBA52/RPS24/RACK1/RPL5/RPS14/RPLP0/RPL28/RPS6/NPM1/RPL31/RPS9/RPS27A/EEF1A1/RPS25/RPL29/RPS20/RPS7/RPL23/RPS29/RPL8/SOX4/RPS4X/EIF5A/RPL14/RPL36/RPL12/RPL34/ZFP36/ZFP36L1/RPL4/RPS5/RPL37A/RPS28/RPL13A/DHFR/EEF2/RPS15/MRPS21/ZFP36L2/RPS21/RPS11/GAPDH…
CC	GO:1990904	ribonucleoprotein complex	182	0.64278479537902	1.63857349316472	1e-10	1.52266666666667e-08	1.34456140350877e-08	584	tags=50%, list=19%, signal=43%	RPS17/RPL41/RPS23/RPL26/RPS2/RPS18/RPS10/RPL36A/RPL10/RPL11/RPL17/RPL22/EIF1/RPL27A/RPS12/RPS13/RPS4Y1/RPL7/RPL39/RPS26/RPL7A/RPL30/UBA52/RPS24/RACK1/RPL5/RPS14/RPLP0/RPL28/RPS6/NPM1/RPL31/RPS9/RPS27A/ACTB/RPS25/RPL29/RPS20/RPS7/RPL23/RPS29/RPL8/HSPA1A/HSPA1B/SNRPN/RPS4X/DDX5/RPL14/RPL36/RPL12/RPL34/ZFP36/ZFP36L1/RPL4/RPS5/RPL37A/RPS28/RPL13A/EEF2/RPS15/MRPS21/ZFP36L2/RPS21/RPS11/GAPDH/PCBP2/EIF3…
BP	GO:0043604	amide biosynthetic process	205	0.633347385377609	1.62074695091918	1e-10	1.52266666666667e-08	1.34456140350877e-08	587	tags=47%, list=20%, signal=41%	RPS17/EEF1G/RPL41/RPS23/RPL26/RPS2/RPS18/RPS10/RPL36A/RPL10/EEF1B2/RPL11/RPL17/RPL22/EIF1/RPL27A/RPS12/RPS13/RPS4Y1/RPL7/RPL39/CCL5/RPS26/RPL7A/RPL30/UBA52/RPS24/RACK1/RPL5/RPS14/RPLP0/RPL28/RPS6/NPM1/RPL31/RPS9/RPS27A/EEF1A1/RPS25/RPL29/RPS20/RPS7/RPL23/RPS29/RPL8/SOX4/RPS4X/EIF5A/RPL14/RPL36/RPL12/RPL34/ZFP36/ZFP36L1/RPL4/RPS5/RPL37A/RPS28/RPL13A/DHFR/PDK4/EEF2/RPS15/MRPS21/ZFP36L2/RPS21/RPS11/…
BP	GO:0006518	peptide metabolic process	226	0.62124873385405	1.59282624071025	1e-10	1.52266666666667e-08	1.34456140350877e-08	587	tags=44%, list=20%, signal=38%	RPS17/EEF1G/RPL41/RPS23/RPL26/GPX1/RPS2/RPS18/RPS10/RPL36A/RPL10/EEF1B2/RPL11/RPL17/RPL22/EIF1/RPL27A/RPS12/RPS13/RPS4Y1/RPL7/RPL39/CCL5/RPS26/RPL7A/RPL30/UBA52/RPS24/RACK1/RPL5/RPS14/RPLP0/RPL28/RPS6/NPM1/RPL31/RPS9/RPS27A/EEF1A1/RPS25/RPL29/RPS20/RPS7/RPL23/RPS29/RPL8/CLU/SOX4/RPS4X/EIF5A/RPL14/RPL36/RPL12/RPL34/ZFP36/ZFP36L1/RPL4/RPS5/RPL37A/RPS28/CPE/RPL13A/DHFR/EEF2/RPS15/MRPS21/ZFP36L2/RPS2…
MF	GO:0005198	structural molecule activity	245	0.606971601109155	1.55835987247619	1e-10	1.52266666666667e-08	1.34456140350877e-08	616	tags=41%, list=21%, signal=35%	RPS17/RPL41/B2M/RPS23/RPL26/RPS2/H3-3A/RPS18/H3-3B/RPS10/RPL36A/RPL10/RPL11/RPL17/RPL22/RPL27A/RPS12/RPS13/RPS4Y1/VIM/RPL7/RPL39/RPS26/RPL7A/RPL30/UBA52/RPS24/RPL5/RPS14/RPLP0/RPL28/RPS6/RPL31/RPS9/RPS27A/ACTB/RPS25/NEBL/RPL29/RPS20/COL19A1/RPS7/RPL23/RPS29/RPL8/RPS4X/FGB/RPL14/RPL36/RPL12/CLDN11/RPL34/RPL4/TUBB/H4C15/RPS5/RPL37A/SNTG1/RPS28/RPL13A/TUBB2A/SEPTIN7/RPS15/MRPS21/ERBIN/RPS21/RPS11/PL…
BP	GO:0043603	amide metabolic process	263	0.598456693090529	1.54045651850778	1e-10	1.52266666666667e-08	1.34456140350877e-08	587	tags=40%, list=20%, signal=35%	RPS17/EEF1G/RPL41/RPS23/RPL26/GPX1/RPS2/RPS18/RPS10/RPL36A/RPL10/EEF1B2/RPL11/RPL17/RPL22/EIF1/RPL27A/RPS12/RPS13/RPS4Y1/RPL7/RPL39/CCL5/RPS26/RPL7A/RPL30/UBA52/RPS24/RACK1/RPL5/RPS14/RPLP0/RPL28/RPS6/NPM1/RPL31/RPS9/RPS27A/EEF1A1/RPS25/RPL29/RPS20/RPS7/RPL23/RPS29/RPL8/CLU/SOX4/RPS4X/EIF5A/RPL14/RPL36/RPL12/RPL34/ZFP36/ZFP36L1/RPL4/RPS5/RPL37A/RPS28/CPE/RPL13A/DHFR/ALDOB/PDK4/EEF2/RPS15/MRPS21/Z…
MF	GO:0003723	RNA binding	370	0.546276274184579	1.42041703710323	1e-10	1.52266666666667e-08	1.34456140350877e-08	584	tags=34%, list=19%, signal=31%	RPS17/RPL41/RPS23/RPL26/RPS2/RPS18/RPS10/RPL36A/RPL10/ALDOA/RPL11/TPT1/RPL17/RPL22/EIF1/RPL27A/RPS12/RPS13/RPS4Y1/VIM/RPL7/RPL39/RPS26/RPL7A/RPL30/RPS24/RACK1/RPL5/RPS14/NOP53/RPLP0/RPL28/RPS6/NPM1/RPL31/TMSB4X/RPS9/RPS27A/EEF1A1/RPS25/RPL29/RPS20/RPS7/RPL23/S100A4/RPL8/YWHAZ/HSPA1A/ADARB2/HSPA1B/SNRPN/SOX4/RPS4X/HLA-A/SON/DDX5/EIF5A/RPL14/RPL36/RPL12/RPL34/ZFP36/MAPT/ZFP36L1/TRIR/RPL4/H4C15/RPS5…
BP	GO:1901566	organonitrogen compound biosynthetic process	368	0.532565718626879	1.3846386544816	3.48520793170632e-10	4.97513432251078e-08	4.39319631391403e-08	796	tags=41%, list=27%, signal=34%	RPS17/EEF1G/RPL41/RPS23/RPL26/RPS2/RPS18/RPS10/RPL36A/RPL10/EEF1B2/ALDOA/RPL11/RPL17/RPL22/EIF1/RPL27A/RPS12/RPS13/RPS4Y1/RPL7/RPL39/CCL5/RPS26/RPL7A/RPL30/UBA52/RPS24/RACK1/RPL5/RPS14/RPLP0/RPL28/RPS6/NPM1/RPL31/SAT1/TMSB4X/RPS9/RPS27A/EEF1A1/RPS25/RPL29/RPS20/RPS7/RPL23/RPS29/RPL8/BCL2/SOX4/GATM/NME2/RPS4X/SLC1A3/EIF5A/ATP5F1D/RPL14/RPL36/RPL12/RPL34/ZFP36/ZFP36L1/ATP5PO/RPL4/RPS5/RPL37A/RPS28/…
BP	GO:0042254	ribosome biogenesis	60	0.706576010127893	1.71626128949208	1.83850326963398e-09	2.47008321637883e-07	2.18115929697753e-07	415	tags=50%, list=14%, signal=44%	RPS17/RPS23/RPL26/RPL10/RPL11/RPS12/RPS13/RPL7/RPL7A/RPS24/RPL5/RPS14/NOP53/RPLP0/RPS6/NPM1/RPS9/RPS25/RPS7/RPS4X/RPL14/RPS5/RPS28/RPS15/RPS21/RPS11/RPS19/RPL6/RPL27/RPSA
CC	GO:0015934	large ribosomal subunit	51	0.710983018983056	1.71075840784131	1.85613109632237e-08	2.3552241244446e-06	2.07973519330623e-06	407	tags=63%, list=14%, signal=55%	RPL41/RPL26/RPL36A/RPL10/RPL11/RPL17/RPL22/RPL27A/RPL7/RPL39/RPL7A/RPL30/UBA52/RPL5/RPLP0/RPL28/NPM1/RPL31/RPL29/RPL23/RPL8/RPL14/RPL36/RPL12/RPL34/RPL4/RPL37A/RPL13A/RPL3/RPL6/RPL24/RPL27
CC	GO:0022625	cytosolic large ribosomal subunit	46	0.731312458833762	1.74928127647337	2.19360439980144e-08	2.63694339428763e-06	2.32850195568951e-06	407	tags=67%, list=14%, signal=59%	RPL41/RPL26/RPL36A/RPL10/RPL11/RPL17/RPL22/RPL27A/RPL7/RPL39/RPL7A/RPL30/UBA52/RPL5/RPLP0/RPL28/RPL31/RPL29/RPL23/RPL8/RPL14/RPL36/RPL12/RPL34/RPL4/RPL37A/RPL13A/RPL3/RPL6/RPL24/RPL27
BP	GO:0042274	ribosomal small subunit biogenesis	28	0.786622596060328	1.81044445639976	1.42841270740094e-07	1.63124731185188e-05	1.44044144598958e-05	415	tags=68%, list=14%, signal=59%	RPS17/RPS23/RPS12/RPS13/RPS24/RPS14/RPS6/NPM1/RPS9/RPS25/RPS7/RPS4X/RPS5/RPS28/RPS15/RPS21/RPS11/RPS19/RPSA
MF	GO:0019843	rRNA binding	25	0.796989927558081	1.82368822901629	2.00177663361407e-07	2.1771703957974e-05	1.92250828571657e-05	304	tags=60%, list=10%, signal=54%	RPS18/RPL11/RPS13/RPS4Y1/RPL5/NOP53/RPLP0/NPM1/RPS9/RPL23/RPL8/RPS4X/RPL12/RPS5/RPS11
CC	GO:0032040	small-subunit processome	23	0.80149986450015	1.81535936984838	6.99505050510402e-07	7.26213425166253e-05	6.41268744869823e-05	333	tags=65%, list=11%, signal=58%	RPS17/RPS23/RPS12/RPS13/RPS24/RPS14/RPS6/RPS9/RPS27A/RPS7/RPS4X/RPS5/RPS28/RPS11/RPS19
BP	GO:0006364	rRNA processing	40	0.706059339698761	1.67173080254455	9.8398467708729e-07	9.7713956629016e-05	8.62844229427573e-05	407	tags=45%, list=14%, signal=39%	RPS17/RPL26/RPL11/RPL7/RPL7A/RPS24/RPL5/RPS14/NOP53/RPS6/RPS25/RPS7/RPL14/RPS28/RPS15/RPS21/RPS19/RPL27
CC	GO:0030684	preribosome	27	0.759500863655214	1.74730280625843	1.10819963103461e-06	0.000105463664886794	9.31276532044877e-05	333	tags=56%, list=11%, signal=50%	RPS17/RPS23/RPS12/RPS13/RPS24/RPS14/RPS6/RPS9/RPS27A/RPS7/RPS4X/RPS5/RPS28/RPS11/RPS19
CC	GO:0005925	focal adhesion	156	0.553396071687624	1.40385071436888	1.36045759544737e-06	0.000124291405920072	0.000109753126436933	488	tags=35%, list=16%, signal=31%	RPS17/B2M/RPS2/RPS18/RPS10/RPL22/RPS13/VIM/RPL7/RPL7A/RPL30/RPL5/RPS14/RPLP0/NPM1/RPL31/RPS9/ACTB/RPS7/RPL23/RPS29/RPL8/YWHAZ/HSPA1A/HSPA1B/RPS4X/RPL12/RPL4/RPS5/RPL37A/CFL1/YWHAB/MARCKS/RPL13A/CLASP2/RPS15/RPS11/PCBP2/RPS19/LCP1/PTPRC/CD81/RPL3/RPL6/BSG/ANXA1/RPL27/ACTG1/TNC/ATP6V0C/HSPA8/EVL/MYH9/SDCBP
BP	GO:0016072	rRNA metabolic process	46	0.693497451570517	1.65882871631764	1.58291963250772e-06	0.000135350864535859	0.000119518967854505	333	tags=41%, list=11%, signal=37%	RPS17/RPL26/RPL11/RPL7/RPL7A/RPS24/RPL5/RPS14/NOP53/RPS6/RPS25/RPS7/RPL14/MAPT/TRIR/RPS28/RPS15/RPS21/RPS19
CC	GO:0030055	cell-substrate junction	160	0.553106701062395	1.40365971050178	1.60003211141339e-06	0.000135350864535859	0.000119518967854505	488	tags=34%, list=16%, signal=30%	RPS17/B2M/RPS2/RPS18/RPS10/RPL22/RPS13/VIM/RPL7/RPL7A/RPL30/RPL5/RPS14/RPLP0/NPM1/RPL31/RPS9/ACTB/RPS7/RPL23/RPS29/RPL8/YWHAZ/HSPA1A/HSPA1B/RPS4X/RPL12/RPL4/RPS5/RPL37A/CFL1/YWHAB/MARCKS/RPL13A/CLASP2/RPS15/ERBIN/RPS11/PCBP2/RPS19/LCP1/PTPRC/CD81/RPL3/RPL6/BSG/ANXA1/RPL27/ACTG1/TNC/ATP6V0C/HSPA8/EVL/MYH9/SDCBP
BP	GO:0022613	ribonucleoprotein complex biogenesis	88	0.604066680809079	1.49977942104813	1.84011280367291e-06	0.000150100630128176	0.000132543463602906	430	tags=39%, list=14%, signal=34%	RPS17/RPS23/RPL26/RPL10/RPL11/RPS12/RPS13/RPL7/RPL7A/RPS24/RPL5/RPS14/NOP53/RPLP0/RPS6/NPM1/RPS9/RPS25/RPS7/RPS4X/RPL14/RPS5/RPS28/RPL13A/RPS15/RPS21/RPS11/EIF3CL/RPS19/RPL6/CELF2/RPL27/RPSA/HSP90AA1
CC	GO:0099572	postsynaptic specialization	102	0.587309113819362	1.46521142247401	2.04647488999752e-06	0.000161177539612218	0.000142324714672786	615	tags=41%, list=20%, signal=34%	RPS18/ADGRB3/NLGN4Y/RPS13/RPL7/RPL30/ERBB4/RPS14/RPLP0/GRID2/DLG2/RPS25/SRGAP2/RPL8/RPL14/SPOCK1/RPL12/CACNA1C/ERBIN/PCBP2/PRKN/GRIN2B/LRRC7/CADM1/MPDZ/RPS19/PCBP1/ANKS1B/RPL6/NSF/GRIA2/GRIP1/DLGAP2/DCLK1/GABRB1/ADD3/SH3GL3/GAP43/DLGAP1/RPS27/KCND3/ADAM10
CC	GO:0014069	postsynaptic density	96	0.590584675706972	1.46898362009033	4.9426886038967e-06	0.000364164541009679	0.00032156846740462	577	tags=40%, list=19%, signal=33%	RPS18/ADGRB3/NLGN4Y/RPS13/RPL7/RPL30/ERBB4/RPS14/RPLP0/GRID2/DLG2/RPS25/SRGAP2/RPL8/RPL14/SPOCK1/RPL12/CACNA1C/PCBP2/PRKN/GRIN2B/LRRC7/CADM1/MPDZ/RPS19/PCBP1/ANKS1B/RPL6/NSF/GRIA2/GRIP1/DLGAP2/DCLK1/ADD3/SH3GL3/GAP43/DLGAP1/RPS27
CC	GO:0032279	asymmetric synapse	100	0.585512097706526	1.45898972516084	4.80443386596657e-06	0.000364164541009679	0.00032156846740462	617	tags=41%, list=21%, signal=34%	RPS18/ADGRB3/NLGN4Y/RPS13/RPL7/RPL30/ERBB4/RPS14/RPLP0/GRID2/DLG2/RPS25/SRGAP2/RPL8/RPL14/SPOCK1/RPL12/CACNA1C/PCBP2/PRKN/GRIN2B/LRRC7/CADM1/MPDZ/RPS19/PCBP1/ANKS1B/RPL6/NSF/GRIA2/GRIP1/DLGAP2/DCLK1/ADD3/SH3GL3/SLC4A8/GAP43/DLGAP1/RPS27/ADAM10/SORT1
BP	GO:0140694	non-membrane-bounded organelle assembly	75	0.608726965561746	1.50032755052687	7.29438803645544e-06	0.000504860068947401	0.00044580693709246	577	tags=40%, list=19%, signal=33%	RPS23/RPL10/RPL11/RPL5/RPS14/NOP53/RPLP0/NPM1/NEBL/HSPA1A/HSPA1B/DOCK5/MAPT/TUBB/RPS5/RPS28/CLASP2/RPS15/RHO/RPS19/LCP1/RPL6/TNKS/RPSA/ACTG1/CIRBP/SEPTIN1/DAZAP2/EIF5/RPS27
BP	GO:0065003	protein-containing complex assembly	317	0.497475720079932	1.28965938176791	7.15545155296578e-06	0.000504860068947401	0.00044580693709246	1032	tags=49%, list=34%, signal=36%	DEFA5/B2M/H3-3A/H3-3B/RPL10/HLA-DRB5/ALDOA/RPL11/TMSB10/CYBA/RACK1/RPL5/RPS14/NOP53/RPLP0/NPM1/VAMP2/TMSB4X/HLA-DPA1/HLA-DPB1/PFDN5/HSPA1A/STMN2/CLU/HSPA1B/HLA-A/FGB/KCTD8/DOCK5/ATP5F1D/MAPT/CENPP/H4C15/RPS5/RPS28/MMP3/PLCG2/RPL13A/AIF1/CD3E/ALDOB/CLASP2/RPS15/RHO/BRD2/PRKN/GRIN2B/EIF3CL/STMN1/RPS19/ISG15/LCP1/BAX/HLA-DQA2/CASP1/TUBA1A/FNIP1/RPL6/H4C3/CELF2/H1-10/ACACA/NAP1L1/CD3G/RPSA/APOE/APOA1…
CC	GO:0098984	neuron to neuron synapse	107	0.57281003281201	1.43036456202464	1.03510052116933e-05	0.000695343997161983	0.00061401009243357	617	tags=39%, list=21%, signal=32%	RPS18/ADGRB3/NLGN4Y/RPS13/RPL7/RPL30/ERBB4/RPS14/RPLP0/GRID2/DLG2/RPS25/SRGAP2/RPL8/RPL14/SPOCK1/RPL12/CACNA1C/PCBP2/PRKN/GRIN2B/LRRC7/CADM1/MPDZ/RPS19/PCBP1/ANKS1B/RPL6/NSF/GRIA2/GRIP1/DLGAP2/PTPRD/DCLK1/ADD3/SH3GL3/SLC4A8/GAP43/DLGAP1/RPS27/ADAM10/SORT1
CC	GO:0045202	synapse	410	0.475920046544113	1.23945184673538	1.54985538723361e-05	0.00101139134412616	0.00089308960058334	800	tags=37%, list=27%, signal=31%	RPS17/RPS23/CNTNAP2/RPL26/RPS18/RPL22/ADGRB3/NLGN4Y/RPL27A/RPS13/CADM2/RPL7/RPS26/RPL7A/RPL30/ERBB4/RPS14/RPLP0/RPL28/GRID2/VAMP2/RPS9/RPS27A/ACTB/DLG2/RPS25/SRGAP2/RPS20/RPS7/RPL23/RPL8/YWHAZ/CLU/RPS4X/RPS6KA2/SLC1A3/FGB/KCTD8/RPL14/RPL36/SPOCK1/RPL12/DSCAM/RPL34/MAPT/NRG3/RPS5/GPM6A/RPL37A/RPS28/RPL13A/CD3E/CACNA1C/PTN/OLFM1/EEF2/NRXN3/RPS15/BLTP1/NTS/ERBIN/RPS21/RPS11/PCBP2/PRKN/GRIN2B/LRRC7/C…
BP	GO:0042273	ribosomal large subunit biogenesis	21	0.764386782895098	1.71943240251507	2.63468322184001e-05	0.00167156013296738	0.00147603890439926	192	tags=48%, list=6%, signal=45%	RPL26/RPL10/RPL11/RPL7/RPL7A/RPL5/NOP53/RPLP0/NPM1/RPL14
CC	GO:0070161	anchoring junction	260	0.500292989527258	1.28719666598229	4.18139483192682e-05	0.00258116372868132	0.002279246798854	964	tags=47%, list=32%, signal=35%	RPS17/B2M/CNTNAP2/RPS2/RPS18/RPS10/RPL22/RPS13/VIM/RPL7/RPL7A/RPL30/RPL5/RPS14/RPLP0/TJP1/NPM1/RPL31/RPS9/ACTB/DLG2/RPS7/RPL23/RPS29/RPL8/YWHAZ/HSPA1A/HSPA1B/PCDH9/RPS4X/DOCK5/CXCR4/RPL12/CLDN11/RPL4/RPS5/RPL37A/CFL1/YWHAB/MARCKS/RPL13A/ATP1B1/CD3E/ANXA2/CLASP2/RPS15/ERBIN/RHO/RPS11/PCBP2/LRRC7/CADM1/EFNA5/MPDZ/RPS19/LCP1/PTPRC/CD81/RPL3/YBX3/RPL6/BSG/ANXA1/RPL27/ACTG1/TNC/FRMD4B/ATP6V0C/HSPA8/EV…
BP	GO:0072331	signal transduction by p53 class mediator	47	0.638685387686607	1.53019201985827	5.0232748282662e-05	0.00301925255467368	0.00266609267893574	450	tags=45%, list=15%, signal=39%	RPL26/RPL11/RPL5/NOP53/PRAP1/NPM1/RPS20/RPS7/RPL23/BCL2/SOX4/DDX5/EIF5A/SGK1/RPS15/PRKN/BAX/FHIT/HINT1/DDIT4/CD74
BP	GO:0034470	ncRNA processing	53	0.632632014456885	1.52434328365296	5.80958381854761e-05	0.00340233062604173	0.00300436237418009	333	tags=36%, list=11%, signal=32%	RPS17/RPL26/RPL11/RPL7/RPL7A/RPS24/RPL5/RPS14/NOP53/RPS6/RPS25/RPS7/DDX5/RPL14/RPS28/STAT3/RPS15/RPS21/RPS19
BP	GO:0044403	biological process involved in symbiotic interaction	74	0.589460444629273	1.45105918528643	8.06567190712892e-05	0.00460549865897061	0.00406679667738395	934	tags=53%, list=31%, signal=37%	DEFA5/GPX1/CCL5/EEF1A1/IFITM1/IFITM3/HSPA1A/HSPA1B/CXCR4/RNASEK/NCAM1/CFL1/NUCKS1/GAPDH/PRKN/CD81/LGALS1/BSG/RPSA/APOE/CXCL8/CD74/CX3CR1/CCL3/HLA-DRB1/MRC1/PPIB/IFITM2/HSP90AB1/JUN/LAMP1/SERPINB3/CCL4/CD46/HMGB1/GRK2/SELPLG/LY6E/CTSB
BP	GO:0044419	biological process involved in interspecies interaction between organisms	365	0.476901000716837	1.24001909533841	9.19372064902009e-05	0.00512157511277119	0.0045225080265783	987	tags=43%, list=33%, signal=33%	DEFA5/EEF1G/B2M/GPX1/FKBP5/TPT1/CYBA/VIM/RPL39/CCL5/RPL30/NOP53/S100A9/EEF1A1/IFITM1/HLA-B/S100A8/FOS/IFITM3/HLA-DPA1/GZMH/YWHAZ/IFI44L/HSPA1A/CLU/HSPA1B/BCL2/INS/HLA-A/PRSS2/CFD/FGB/NFKBIA/EIF5A/CXCR4/SCGB1A1/RNASEK/ZFP36/NCAM1/TUBB/GPM6A/KLRB1/CFL1/MMP3/RNASET2/PLCG2/RPL13A/FOXP1/AIF1/ATP1B1/CARD16/NUCKS1/ERBIN/GAPDH/HLA-C/PCBP2/PRKN/CADM1/HMGCS2/STMN1/RPS19/ISG15/GNLY/BAX/PTPRC/FAU/CD81/CASP1/…
BP	GO:1901796	regulation of signal transduction by p53 class mediator	30	0.687295626726211	1.59652525918511	0.000111448082922294	0.00591970747429115	0.00522728339973355	312	tags=50%, list=10%, signal=45%	RPL26/RPL11/RPL5/NOP53/NPM1/RPS20/RPS7/RPL23/BCL2/SOX4/DDX5/EIF5A/SGK1/RPS15/PRKN
BP	GO:0043933	protein-containing complex organization	445	0.467837200619617	1.2192072280484	0.000111114072683766	0.00591970747429115	0.00522728339973355	978	tags=42%, list=33%, signal=33%	DEFA5/B2M/GPX1/H3-3A/H3-3B/UTY/RPL10/HLA-DRB5/ALDOA/RPL11/TMSB10/CYBA/RACK1/RPL5/RPS14/NOP53/RPLP0/NPM1/VAMP2/TMSB4X/ACTB/RPL23/KLF2/HLA-DPA1/HLA-DPB1/PFDN5/HSPA1A/STMN2/CLU/HSPA1B/HLA-A/FGB/KCTD8/DOCK5/EIF5A/ATP5F1D/NSD3/MAPT/CENPP/H4C15/RPS5/CFL1/RPS28/MMP3/KANSL1/PLCG2/RPL13A/AIF1/CD3E/ALDOB/CLASP2/NUCKS1/RPS15/RHO/BRD2/PRKN/GRIN2B/JMJD1C/EIF3CL/STMN1/RPS19/ISG15/LCP1/BAX/HLA-DQA2/CASP1/TUBA1A…
BP	GO:0030307	positive regulation of cell growth	43	0.630739453371205	1.50209731261143	0.000143972156180359	0.00747346374354408	0.00659929787659253	716	tags=53%, list=24%, signal=41%	H3-3A/H3-3B/S100A9/S100A8/BCL2/INS/PRSS2/SHTN1/CXCR4/DSCAM/MAPT/PRKN/EFNA5/KRT17/RPS6KA3/EIF4G2/SDCBP/RIMS1/ADAM10/RIMS2/SEMA4D/SFN/PTK2B
BP	GO:0006952	defense response	364	0.473135159764469	1.23019107726828	0.000207454830399589	0.0105294851696147	0.00929785859755817	891	tags=40%, list=30%, signal=32%	DEFA5/GPX1/TXNIP/CYBA/PTPRCAP/VIM/RPL39/LSP1/CCL5/RPL30/NOP53/S100A9/TMSB4X/IFITM1/HLA-B/S100A8/FOS/IFITM3/HLA-DPA1/YWHAZ/IFI44L/HSPA1A/CLU/HSPA1B/BCL2/INS/CAMK4/HLA-A/PRSS2/CFD/FGB/NFKBIA/CXCR4/SCGB1A1/ZFP36/MAPT/TUBB/KLRB1/IL32/MMP3/STAT3/RNASET2/PLCG2/RPL13A/FOXP1/AIF1/ATP1B1/PTN/CARD16/ERBIN/GAPDH/HLA-C/PCBP2/CADM1/PLP1/RPS19/ISG15/GNLY/PTPRC/FAU/CD81/CASP1/LGALS1/PGC/IFI6/ANXA1/SAA1/DDIT4/CA…
BP	GO:0034101	erythrocyte homeostasis	39	0.639064316207438	1.5091583076686	0.000218791050020883	0.0108634512662543	0.00959276091167075	419	tags=38%, list=14%, signal=34%	RPS17/B2M/RPS24/RPS14/KLF2/HSPA1A/HSPA1B/ZFP36/ZFP36L1/ATP5IF1/STAT3/RPS19/ISG15/GPI/ALAS2
BP	GO:0033077	T cell differentiation in thymus	26	0.677868476102854	1.55458484519575	0.000313402869467502	0.0152300458268888	0.0134485979372841	502	tags=46%, list=17%, signal=39%	B2M/BCL2/CAMK4/ZFP36L1/CD3E/IL2RG/ZFP36L2/PTPRC/CD3G/CD74/NFATC3/CD3D
BP	GO:0043207	response to external biotic stimulus	329	0.466325248619642	1.20944409535689	0.000344048562434443	0.0160368758489851	0.0141610536116948	1142	tags=49%, list=38%, signal=34%	DEFA5/EEF1G/B2M/GPX1/FKBP5/TPT1/CYBA/VIM/RPL39/CCL5/RPL30/NOP53/S100A9/IFITM1/HLA-B/S100A8/FOS/IFITM3/HLA-DPA1/YWHAZ/IFI44L/HSPA1A/CLU/HSPA1B/BCL2/INS/HLA-A/PRSS2/CFD/FGB/NFKBIA/EIF5A/CXCR4/SCGB1A1/ZFP36/TUBB/GPM6A/KLRB1/CFL1/MMP3/RNASET2/PLCG2/RPL13A/FOXP1/AIF1/ATP1B1/CARD16/ERBIN/GAPDH/HLA-C/PCBP2/CADM1/HMGCS2/STMN1/RPS19/ISG15/GNLY/BAX/PTPRC/FAU/CASP1/PGC/IFI6/CLPS/ANXA1/DDIT4/CALM1/APOE/ACTG1…
BP	GO:0051707	response to other organism	329	0.466325248619642	1.20944409535689	0.000344048562434443	0.0160368758489851	0.0141610536116948	1142	tags=49%, list=38%, signal=34%	DEFA5/EEF1G/B2M/GPX1/FKBP5/TPT1/CYBA/VIM/RPL39/CCL5/RPL30/NOP53/S100A9/IFITM1/HLA-B/S100A8/FOS/IFITM3/HLA-DPA1/YWHAZ/IFI44L/HSPA1A/CLU/HSPA1B/BCL2/INS/HLA-A/PRSS2/CFD/FGB/NFKBIA/EIF5A/CXCR4/SCGB1A1/ZFP36/TUBB/GPM6A/KLRB1/CFL1/MMP3/RNASET2/PLCG2/RPL13A/FOXP1/AIF1/ATP1B1/CARD16/ERBIN/GAPDH/HLA-C/PCBP2/CADM1/HMGCS2/STMN1/RPS19/ISG15/GNLY/BAX/PTPRC/FAU/CASP1/PGC/IFI6/CLPS/ANXA1/DDIT4/CALM1/APOE/ACTG1…
BP	GO:0010628	positive regulation of gene expression	258	0.479675072387081	1.23366035388185	0.000362276041084901	0.0165487695567583	0.0146130714677615	770	tags=38%, list=26%, signal=31%	DEFA5/B2M/RPL26/RPL11/EIF1/CYBA/VIM/CCL5/RPL5/NPM1/RPS7/RPL23/HLA-DPA1/HLA-DPB1/HSPA1A/CLU/HSPA1B/SOX4/LTB/INS/FGF23/RPS4X/HLA-A/RPS6KA2/EIF5A/ZFP36/STAT3/PLCG2/FOXP1/AIF1/CD3E/IL2RG/S100A10/ANXA2/OLFM1/EEF2/NTS/GAPDH/PRKN/CADM1/PLP1/KRT17/YBX1/ISG15/PTPRC/C1QTNF4/CD81/CASP1/NAT8/PGC/YBX3/GPI/POU3F3/ANXA1/SAA1/ACTG1/HNRNPA0/ZBTB20/CXCL8/HSP90AA1/LMNA/TNC/CD36/TAF15/CD74/CIRBP/TENT5C/PPP1R15A/EIF4…
BP	GO:0042255	ribosome assembly	20	0.732150489633222	1.63790364314511	0.000410716933574946	0.0180399514670226	0.0159298308649716	577	tags=75%, list=19%, signal=61%	RPL10/RPL11/RPL5/RPS14/NOP53/RPLP0/NPM1/RPS5/RPS28/RPS15/RPS19/RPL6/RPSA/EIF5/RPS27
BP	GO:0001558	regulation of cell growth	102	0.540266279620674	1.34784954881736	0.00040784478718631	0.0180399514670226	0.0159298308649716	748	tags=42%, list=25%, signal=33%	H3-3A/BTG1/H3-3B/RACK1/S100A9/NPM1/S100A8/HSPA1A/HSPA1B/BCL2/INS/PRSS2/SHTN1/CXCR4/SPOCK1/DSCAM/MAPT/NRG3/FOXP1/SGK1/OLFM1/BLTP1/PRKN/EFNA5/KRT17/ROS1/APOE/SPP1/SCGB3A1/TNC/RPS6KA3/EIF4G2/CDKN2A/SDCBP/CRYAB/RIMS1/ADAM10/RIMS2/SEMA4D/SFN/PTK2B/IGFBP3/SEMA3C
MF	GO:0048306	calcium-dependent protein binding	29	0.665979322332363	1.53823995026183	0.000450205973650747	0.0185112898063781	0.016346037085916	404	tags=41%, list=13%, signal=36%	S100A9/VAMP2/S100A8/S100A6/S100A4/STMN2/DDX5/CALM2/S100A10/ANXA2/ANXA1/CALM1
BP	GO:0035150	regulation of tube size	32	0.6462779597266	1.50893543133405	0.000453867000506644	0.0185112898063781	0.016346037085916	513	tags=38%, list=17%, signal=31%	GPX1/KLF2/HBB/INS/FGB/DOCK5/NTS/ASIC2/APOE/SOD2/SCPEP1/ADD3
BP	GO:0035296	regulation of tube diameter	32	0.6462779597266	1.50893543133405	0.000453867000506644	0.0185112898063781	0.016346037085916	513	tags=38%, list=17%, signal=31%	GPX1/KLF2/HBB/INS/FGB/DOCK5/NTS/ASIC2/APOE/SOD2/SCPEP1/ADD3
BP	GO:0097746	blood vessel diameter maintenance	32	0.6462779597266	1.50893543133405	0.000453867000506644	0.0185112898063781	0.016346037085916	513	tags=38%, list=17%, signal=31%	GPX1/KLF2/HBB/INS/FGB/DOCK5/NTS/ASIC2/APOE/SOD2/SCPEP1/ADD3
BP	GO:0045088	regulation of innate immune response	78	0.556251922181556	1.37450432709382	0.000462527351907379	0.0185335521360781	0.0163656954063627	467	tags=32%, list=16%, signal=28%	CYBA/CCL5/NOP53/S100A9/HLA-B/S100A8/YWHAZ/HSPA1A/HSPA1B/INS/HLA-A/NFKBIA/KLRB1/PLCG2/ERBIN/PCBP2/CADM1/RPS19/ISG15/CASP1/APOE/HSP90AA1/CD36/HSPA8/RPS6KA3
BP	GO:0002262	myeloid cell homeostasis	45	0.618943178066892	1.47908882579153	0.000563272886661975	0.0210904143137041	0.0186234831897212	419	tags=38%, list=14%, signal=33%	RPS17/B2M/RPS24/RPS14/KLF2/HSPA1A/HSPA1B/ZFP36/ZFP36L1/ATP5IF1/STAT3/RPS19/ISG15/BAX/GPI/ANXA1/ALAS2
BP	GO:0034660	ncRNA metabolic process	80	0.554680250265544	1.37163831722458	0.000563272886661975	0.0210904143137041	0.0186234831897212	577	tags=35%, list=19%, signal=29%	RPS17/RPL26/RPL11/RPL7/RPL7A/RPS24/RPL5/RPS14/NOP53/RPS6/RPS25/FOS/RPS7/DDX5/RPL14/MAPT/TRIR/RPS28/STAT3/RPS15/RPS21/RPS19/RPL27/NFATC3/SRSF3/DDX17/NFIB/RPS27
CC	GO:0005730	nucleolus	181	0.500277486188429	1.27528732774581	0.000554114181380259	0.0210904143137041	0.0186234831897212	832	tags=40%, list=28%, signal=31%	RPS17/RPS23/RPL26/RPS10/RPL11/RPS12/RPS13/RPL7/KLF6/RPL7A/RPS24/RPL5/RPS14/NOP53/RPS6/NPM1/RPS9/RPS27A/EEF1A1/RPS25/RPS7/RPL23/ADARB2/CAMK4/RPS4X/DDX5/RPL36/RPL12/RPL34/CENPP/RPL4/RPS5/RPS28/RPL13A/SCD/NUCKS1/RPS11/RPS19/CASP1/FHIT/RPL3/NRXN1/H1-10/ACACA/RPL27/SPECC1/HSPA8/RPS6KA3/AOPEP/VMP1/DDX17/NFIB/CCNY/RPS27/MRPL23/IER5/CASK/ZEB2/TUT4/KDM5D/RBIS/CLEC3B/RPL18/RPL23A/MRI1/RASL10A/RPL13/EEF1D/N…
BP	GO:0006955	immune response	382	0.46203305256502	1.20155771136509	0.000535796781333576	0.0210904143137041	0.0186234831897212	1165	tags=49%, list=39%, signal=34%	DEFA5/B2M/GPX1/FTH1/HLA-DRB5/CYBA/VIM/RPL39/CCL5/RPL30/NOP53/S100A9/PTGDS/CRIP1/VAMP2/IFITM1/JUNB/HLA-B/S100A8/IFITM3/HLA-DPA1/HLA-DPB1/YWHAZ/IFI44L/HSPA1A/CLU/HSPA1B/BCL2/LTB/INS/CAMK4/HLA-A/PRSS2/CFD/LIME1/FGB/NFKBIA/CXCR4/TUBB/KLRB1/IL32/MMP3/STAT3/CD8B/RNASET2/PLCG2/RPL13A/MARCHF1/FOXP1/AIF1/ATP1B1/CD3E/IL2RG/CD7/ERBIN/GAPDH/HLA-C/BRD2/PCBP2/CADM1/RPS19/ISG15/GNLY/LCP1/BAX/PTPRC/FAU/HLA-DQA2/…
BP	GO:0033993	response to lipid	227	0.48694479118891	1.24852811584426	0.000590749021584324	0.0217490361285986	0.0192050664680592	985	tags=46%, list=33%, signal=34%	DEFA5/GPX1/TXNIP/VIM/S100A9/PTGDS/S100A8/FOS/HSPA1A/HSPA1B/BCL2/FGF23/NME2/DDX5/NFKBIA/SCGB1A1/ZFP36/ZFP36L1/MMP3/STAT3/PLCG2/RPL13A/MGST1/FOXP1/SCD/SGK1/PDK4/CARD16/FOSB/ERBIN/ZFP36L2/IGFBP2/EFNA5/PDE3A/HMGCS2/PTPRC/CASP1/GPI/ACACA/ANXA1/DDIT4/AKR1C2/RPL27/HNRNPA0/CXCL8/SPP1/SOD2/TNC/CD36/SST/HSPA8/RPS6KA3/NR4A1/GABRB1/CRYAB/AREG/DDX17/PDCD4/DEFA6/CX3CR1/COL1A1/CCL3/ACP5/HNRNPU/RBFOX2/NR3C2/ADTR…
BP	GO:0042981	regulation of apoptotic process	347	0.462713997730383	1.20286657428042	0.000599907739098822	0.0217490361285986	0.0192050664680592	1032	tags=44%, list=34%, signal=32%	RPL26/GPX1/BTG1/TXNIP/RPL10/TPT1/TSC22D3/ZBTB16/CCL5/RACK1/ERBB4/NOP53/S100A9/RPS6/PRAP1/TJP1/GRID2/NPM1/GADD45B/ACTB/S100A8/RPS7/YWHAZ/HSPA1A/CLU/HSPA1B/BCL2/SOX4/LTB/INS/NME2/SON/RPS6KA2/FGB/EIF5A/ZFP36/ZFP36L1/CFL1/CTSD/FOXP1/CD3E/SGK1/PDK4/OLFM1/CARD16/LRP2/PRKN/FKBP8/TLE5/ASIC2/PDE3A/BAX/PTPRC/CASP1/LGALS1/CBX4/YBX3/FNIP1/IFI6/GPI/POU3F3/CD3G/ANXA1/MCL1/HSP90AA1/LMNA/SOD2/CD74/PTPRZ1/RPS6KA3…
BP	GO:0008637	apoptotic mitochondrial changes	27	0.659224332799137	1.51661	0.000629900994353533	0.0223671289026438	0.019750861359326	439	tags=44%, list=15%, signal=38%	GPX1/ERBB4/HSPA1A/CLU/BCL2/ATP5IF1/PRKN/BAX/IFI6/MCL1/LMNA/SOD2
BP	GO:0008219	cell death	474	0.45245770075062	1.18248342833178	0.000636542635145292	0.0223671289026438	0.019750861359326	1019	tags=42%, list=34%, signal=33%	RPL26/GPX1/BTG1/TXNIP/RPL10/TPT1/TSC22D3/ZBTB16/CCL5/PEG3/RACK1/ERBB4/NOP53/S100A9/RPS6/CRIP1/PRAP1/TJP1/GRID2/NPM1/GADD45B/ACTB/S100A8/RPS7/GZMH/SRGN/YWHAZ/HSPA1A/CLU/HSPA1B/BCL2/SOX4/LTB/INS/NME2/SON/DDX5/RPS6KA2/FGB/NFKBIA/EIF5A/CXCR4/ZFP36/ZFP36L1/EMP3/CFL1/CTSD/ATP5IF1/MARCKS/PLCG2/FOXP1/CD3E/SGK1/PDK4/ANXA2/OLFM1/CARD16/PPP2R2B/LRP2/GAPDH/PRKN/CADM1/FKBP8/TLE5/ASIC2/PDE3A/BAX/PTPRC/PRUNE2/C…
MF	GO:0001540	amyloid-beta binding	21	0.706541461411426	1.58931356435801	0.000697768690391537	0.0238849738933357	0.0210911650749521	624	tags=57%, list=21%, signal=46%	PFDN5/CLU/ITM2B/GRIN2B/GRIA2/ITM2A/APOE/APOA1/CD36/CD74/CRYAB/CST3
BP	GO:0098542	defense response to other organism	233	0.480017357440998	1.23139184654409	0.000700653787589093	0.0238849738933357	0.0210911650749521	1069	tags=47%, list=36%, signal=33%	DEFA5/CYBA/VIM/RPL39/CCL5/RPL30/NOP53/S100A9/IFITM1/HLA-B/S100A8/IFITM3/HLA-DPA1/YWHAZ/IFI44L/HSPA1A/CLU/HSPA1B/BCL2/INS/HLA-A/PRSS2/CFD/FGB/NFKBIA/TUBB/KLRB1/MMP3/RNASET2/PLCG2/RPL13A/FOXP1/AIF1/ATP1B1/ERBIN/GAPDH/HLA-C/PCBP2/CADM1/RPS19/ISG15/GNLY/PTPRC/FAU/CASP1/PGC/IFI6/ANXA1/DDIT4/CALM1/APOE/ACTG1/CXCL8/HSP90AA1/LYZ/CD36/CD74/HSPA8/RPS6KA3/CXCL14/FCER1G/DDX17/DEFA6/CX3CR1/NKG7/JCHAIN/CCL3/PL…
BP	GO:1903321	negative regulation of protein modification by small protein conjugation or removal	22	0.695857827280367	1.57257918533394	0.000725494201056054	0.0243680699295886	0.0215177537031486	433	tags=41%, list=14%, signal=35%	RPL11/RPL5/RPS7/RPL23/HSPA1A/HSPA1B/SOX4/ISG15/BEX4
MF	GO:0003729	mRNA binding	91	0.539068213775572	1.33851040588999	0.000746447520739011	0.0246017368367563	0.0217240887543668	556	tags=38%, list=19%, signal=32%	RPL41/RPL26/RPS2/RPS13/RPL7/RPS26/RPL5/RPS14/RPS7/DDX5/ZFP36/ZFP36L1/RPS5/RPL13A/DHFR/ZFP36L2/PCBP2/YBX1/PCBP1/YBX3/CELF2/HNRNPA1/RPL24/EIF4A1/HNRNPA0/HSP90AA1/TAF15/KHDRBS3/CIRBP/EIF4G2/RBM38/HNRNPA1L2/DDX39B/DDX17/RBM8A
BP	GO:0009607	response to biotic stimulus	334	0.4654582449594	1.20816135093901	0.000764765024259939	0.0246017368367563	0.0217240887543668	891	tags=39%, list=30%, signal=31%	DEFA5/EEF1G/B2M/GPX1/TXNIP/FKBP5/TPT1/CYBA/VIM/RPL39/CCL5/RPL30/NOP53/S100A9/IFITM1/HLA-B/S100A8/FOS/IFITM3/HLA-DPA1/YWHAZ/IFI44L/HSPA1A/CLU/HSPA1B/BCL2/INS/HLA-A/PRSS2/CFD/FGB/NFKBIA/EIF5A/CXCR4/SCGB1A1/ZFP36/TUBB/GPM6A/KLRB1/CFL1/MMP3/RNASET2/PLCG2/RPL13A/FOXP1/AIF1/ATP1B1/CARD16/ERBIN/GAPDH/HLA-C/PCBP2/CADM1/HMGCS2/STMN1/RPS19/ISG15/GNLY/BAX/PTPRC/FAU/CASP1/PGC/IFI6/CLPS/ANXA1/DDIT4/CALM1/APOE…
BP	GO:0006915	apoptotic process	457	0.454210873702222	1.18506637179421	0.000764765024259939	0.0246017368367563	0.0217240887543668	1019	tags=42%, list=34%, signal=33%	RPL26/GPX1/BTG1/TXNIP/RPL10/TPT1/TSC22D3/ZBTB16/CCL5/PEG3/RACK1/ERBB4/NOP53/S100A9/RPS6/CRIP1/PRAP1/TJP1/GRID2/NPM1/GADD45B/ACTB/S100A8/RPS7/GZMH/SRGN/YWHAZ/HSPA1A/CLU/HSPA1B/BCL2/SOX4/LTB/INS/NME2/SON/DDX5/RPS6KA2/FGB/NFKBIA/EIF5A/CXCR4/ZFP36/ZFP36L1/EMP3/CFL1/CTSD/ATP5IF1/MARCKS/FOXP1/CD3E/SGK1/PDK4/ANXA2/OLFM1/CARD16/PPP2R2B/LRP2/GAPDH/PRKN/CADM1/FKBP8/TLE5/ASIC2/PDE3A/BAX/PTPRC/PRUNE2/CASP1/F…
CC	GO:0030662	coated vesicle membrane	50	0.59589687748153	1.43187276210364	0.000783082533027127	0.0248411181310272	0.021935469784795	530	tags=42%, list=18%, signal=35%	B2M/HLA-DRB5/VAMP2/HLA-B/HLA-DPA1/HLA-DPB1/HLA-A/RNASEK/LRP2/HLA-C/HLA-DQA2/NCALD/CD3G/APOE/CD74/ATP6V0C/HSPA8/HIP1/CD3D/HLA-DQB1/AREG
BP	GO:0001959	regulation of cytokine-mediated signaling pathway	31	0.64871373456148	1.51338319196009	0.000930552377572559	0.029114816854462	0.0257092769348093	450	tags=39%, list=15%, signal=33%	CCL5/HSPA1A/HSPA1B/CXCR4/CARD16/PRKN/ISG15/PTPRC/C1QTNF4/CASP1/APOA1/CD74
BP	GO:0031397	negative regulation of protein ubiquitination	21	0.699713996096056	1.57395567833356	0.000956631614041773	0.0293006521575562	0.0258733752114839	433	tags=43%, list=14%, signal=37%	RPL11/RPL5/RPS7/RPL23/HSPA1A/HSPA1B/SOX4/ISG15/BEX4
BP	GO:0051092	positive regulation of NF-kappaB transcription factor activity	29	0.649315878128578	1.49975170487089	0.000987806574488541	0.0293006521575562	0.0258733752114839	298	tags=38%, list=10%, signal=34%	S100A9/NPM1/S100A8/HSPA1A/CLU/HSPA1B/INS/STAT3/PLCG2/CARD16/NTS
BP	GO:0060759	regulation of response to cytokine stimulus	33	0.637297397709582	1.4936546670085	0.000985830961339564	0.0293006521575562	0.0258733752114839	450	tags=39%, list=15%, signal=34%	CCL5/HSPA1A/HSPA1B/CXCR4/CARD16/PRKN/TLE5/ISG15/PTPRC/C1QTNF4/CASP1/APOA1/CD74
BP	GO:0012501	programmed cell death	471	0.452465647377763	1.18201301802167	0.00098484611522434	0.0293006521575562	0.0258733752114839	1019	tags=42%, list=34%, signal=33%	RPL26/GPX1/BTG1/TXNIP/RPL10/TPT1/TSC22D3/ZBTB16/CCL5/PEG3/RACK1/ERBB4/NOP53/S100A9/RPS6/CRIP1/PRAP1/TJP1/GRID2/NPM1/GADD45B/ACTB/S100A8/RPS7/GZMH/SRGN/YWHAZ/HSPA1A/CLU/HSPA1B/BCL2/SOX4/LTB/INS/NME2/SON/DDX5/RPS6KA2/FGB/NFKBIA/EIF5A/CXCR4/ZFP36/ZFP36L1/EMP3/CFL1/CTSD/ATP5IF1/MARCKS/PLCG2/FOXP1/CD3E/SGK1/PDK4/ANXA2/OLFM1/CARD16/PPP2R2B/LRP2/GAPDH/PRKN/CADM1/FKBP8/TLE5/ASIC2/PDE3A/BAX/PTPRC/PRUNE2/C…
BP	GO:0048002	antigen processing and presentation of peptide antigen	24	0.672686731140341	1.53129724183066	0.00113779209292229	0.0333168864132629	0.0294198333338611	609	tags=62%, list=20%, signal=50%	B2M/HLA-DRB5/HLA-B/HLA-DPA1/HLA-DPB1/HLA-A/CTSD/MARCHF1/HLA-C/IFI30/HLA-DQA2/CD74/HLA-DQB1/FCER1G/HLA-DRB1
MF	GO:0045182	translation regulator activity	38	0.624787552420729	1.47235224836361	0.00117009348882904	0.033406169106069	0.0294986726920584	473	tags=39%, list=16%, signal=34%	EEF1G/RPL10/EEF1B2/EIF1/RACK1/RPS14/RPS9/EEF1A1/EIF5A/DHFR/EEF2/EIF3CL/EIF4A1/CIRBP/EIF4G2
BP	GO:2001242	regulation of intrinsic apoptotic signaling pathway	54	0.579300532809267	1.39716317952607	0.00116892456426477	0.033406169106069	0.0294986726920584	450	tags=33%, list=15%, signal=29%	RPL26/GPX1/TPT1/RACK1/S100A9/S100A8/RPS7/HSPA1A/CLU/BCL2/INS/EIF5A/PRKN/BAX/YBX3/MCL1/SOD2/CD74
BP	GO:0051702	biological process involved in interaction with symbiont	27	0.642992916118938	1.47926537085406	0.00119209606831524	0.0336141656794076	0.0296823400505784	778	tags=48%, list=26%, signal=36%	DEFA5/GPX1/CCL5/EEF1A1/CFL1/NUCKS1/GAPDH/PRKN/APOE/CX3CR1/CCL3/PPIB/JUN
BP	GO:0048872	homeostasis of number of cells	74	0.559145440260755	1.37643354086579	0.001224148231351	0.0340970068342156	0.0301087036106356	566	tags=35%, list=19%, signal=29%	RPS17/B2M/TSC22D3/RPS24/RPS14/KLF2/HSPA1A/HSPA1B/BCL2/SOX4/ZFP36/ZFP36L1/ATP5IF1/STAT3/RPS19/ISG15/BAX/TUBA1A/GPI/ANXA1/ALAS2/CD74/AKT3/LGALS2/IKZF1/CX3CR1
BP	GO:0062207	regulation of pattern recognition receptor signaling pathway	29	0.643766029519214	1.48693299029139	0.00126475450897292	0.0347867324220582	0.0307177524751883	460	tags=38%, list=15%, signal=32%	CYBA/NOP53/S100A9/S100A8/HSPA1A/HSPA1B/PLCG2/ERBIN/PCBP2/CD36/HSPA8
BP	GO:0080134	regulation of response to stress	277	0.469596716091606	1.21105354836981	0.00127937194546974	0.0347867324220582	0.0307177524751883	921	tags=39%, list=31%, signal=30%	RPL26/GPX1/TPT1/CYBA/CCL5/RACK1/NOP53/S100A9/NPM1/TMSB4X/ACTB/HLA-B/S100A8/YWHAZ/HSPA1A/CLU/HSPA1B/BCL2/SOX4/INS/HLA-A/DDX5/FGB/NFKBIA/CXCR4/SCGB1A1/ZFP36/MAPT/KLRB1/MMP3/STAT3/PLCG2/DHFR/FOXP1/PTN/ANXA2/CARD16/CLASP2/ERBIN/PCBP2/PRKN/CADM1/RPS19/ISG15/BAX/PTPRC/CD81/CASP1/LGALS1/PGC/YBX3/ANXA1/SAA1/INO80D/APOE/ACTG1/APOA1/HSP90AA1/NR1D2/SPP1/LMNA/TNC/CD36/CD74/HSPA8/PPP4C/RPS6KA3/PPP1R15A/SMCHD1…
BP	GO:0050778	positive regulation of immune response	149	0.498066043994489	1.26107254068371	0.00142663537152433	0.0378887812623437	0.0334569568156745	527	tags=30%, list=18%, signal=26%	B2M/HLA-DRB5/CYBA/CCL5/NOP53/S100A9/HLA-B/S100A8/HLA-DPA1/HLA-DPB1/HSPA1A/CLU/HSPA1B/BCL2/HLA-A/CFD/LIME1/NFKBIA/CD8B/PLCG2/FOXP1/CD3E/ERBIN/HLA-C/BRD2/PCBP2/CADM1/RPS19/BAX/PTPRC/HLA-DQA2/CD81/CASP1/PGC/CD3G/ANXA1/HSP90AA1/CD36/CD74/HSPA8/RPS6KA3/CD3D/PDE4D/HLA-DQB1/FCER1G
BP	GO:0043067	regulation of programmed cell death	356	0.462222487680841	1.20202612943873	0.00142663537152433	0.0378887812623437	0.0334569568156745	1032	tags=44%, list=34%, signal=32%	RPL26/GPX1/BTG1/TXNIP/RPL10/TPT1/TSC22D3/ZBTB16/CCL5/RACK1/ERBB4/NOP53/S100A9/RPS6/PRAP1/TJP1/GRID2/NPM1/GADD45B/ACTB/S100A8/RPS7/YWHAZ/HSPA1A/CLU/HSPA1B/BCL2/SOX4/LTB/INS/NME2/SON/RPS6KA2/FGB/EIF5A/CXCR4/ZFP36/ZFP36L1/CFL1/CTSD/PLCG2/FOXP1/CD3E/SGK1/PDK4/OLFM1/CARD16/LRP2/PRKN/FKBP8/TLE5/ASIC2/PDE3A/BAX/PTPRC/CASP1/LGALS1/CBX4/YBX3/FNIP1/IFI6/GPI/POU3F3/CD3G/ANXA1/MCL1/HSP90AA1/LMNA/SOD2/CD74/PT…
BP	GO:0032101	regulation of response to external stimulus	238	0.474247487410334	1.21707486591943	0.00148185921466055	0.0389030626009736	0.0343525983701103	971	tags=43%, list=32%, signal=32%	CNTNAP2/GPX1/DUSP1/CYBA/CCL5/NOP53/S100A9/GRID2/TMSB4X/HLA-B/S100A8/YWHAZ/HSPA1A/HSPA1B/BCL2/INS/HLA-A/FGB/NFKBIA/CXCR4/SCGB1A1/DSCAM/ZFP36/KLRB1/MMP3/STAT3/PLCG2/FOXP1/AIF1/PTN/ANXA2/CARD16/CLASP2/ERBIN/PCBP2/CADM1/RPS19/ISG15/BAX/PTPRC/CD81/CASP1/LGALS1/PGC/ANXA1/SAA1/APOE/CXCL8/APOA1/HSP90AA1/NR1D2/SPP1/TNC/CD36/CD74/HSPA8/RPS6KA3/LGALS2/DDT/GPSM3/PDCD4/CX3CR1/NKG7/CCL3/HLA-DRB1/ADAM10/ACP5/CA…
BP	GO:0019058	viral life cycle	73	0.546314630438478	1.34399048777544	0.0015002671684057	0.038938752416348	0.0343841135725518	934	tags=51%, list=31%, signal=36%	CCL5/EEF1A1/IFITM1/IFITM3/HSPA1A/HSPA1B/BCL2/DDX5/CXCR4/RNASEK/NCAM1/NUCKS1/PCBP2/PRKN/ISG15/CD81/LGALS1/PCBP1/BSG/RPSA/APOE/CXCL8/CD74/HLA-DRB1/MRC1/PPIB/IFITM2/HSP90AB1/LAMP1/SERPINB3/CCL2/CD46/HMGB1/GRK2/SELPLG/LY6E/CTSB
BP	GO:1901874	negative regulation of post-translational protein modification	23	0.685603277064587	1.55285906853415	0.00158657896247751	0.040716251126951	0.0359536994926897	433	tags=39%, list=14%, signal=34%	RPL11/RPL5/RPS7/RPL23/HSPA1A/HSPA1B/SOX4/ISG15/BEX4
BP	GO:0050890	cognition	73	0.544844264550008	1.34037323563253	0.00162912291858748	0.0413435194005977	0.036507596631738	566	tags=36%, list=19%, signal=30%	B2M/CNTNAP2/ADGRB3/NLGN4Y/FOS/GATM/INS/CAMK4/MAPT/C12orf57/PTN/SGK1/NRXN3/PRKN/GRIN2B/TUBA1A/NRXN1/GPI/GPR158/SPECC1/APOE/SLC24A2/PTPRZ1/JPH4/BTG2/CX3CR1
BP	GO:0140546	defense response to symbiont	217	0.480633337660283	1.23106412899861	0.0016659388683587	0.0418132348937503	0.0369223698296735	891	tags=40%, list=30%, signal=30%	DEFA5/CYBA/VIM/RPL39/CCL5/RPL30/NOP53/S100A9/IFITM1/HLA-B/S100A8/IFITM3/HLA-DPA1/YWHAZ/IFI44L/HSPA1A/CLU/HSPA1B/BCL2/INS/HLA-A/PRSS2/CFD/FGB/NFKBIA/TUBB/KLRB1/MMP3/RNASET2/PLCG2/RPL13A/AIF1/ATP1B1/ERBIN/GAPDH/HLA-C/PCBP2/CADM1/RPS19/ISG15/GNLY/PTPRC/FAU/CASP1/PGC/IFI6/ANXA1/DDIT4/CALM1/APOE/ACTG1/CXCL8/HSP90AA1/LYZ/CD36/CD74/HSPA8/RPS6KA3/CXCL14/FCER1G/DDX17/DEFA6/CX3CR1/NKG7/JCHAIN/CCL3/AGBL4/MR…
BP	GO:0030162	regulation of proteolysis	149	0.495243745656948	1.25392665515708	0.00186842672700572	0.0463857243965332	0.0409600184089583	849	tags=41%, list=28%, signal=31%	GPX1/RPL11/RACK1/RPL5/NOP53/S100A9/S100A8/RPS7/RPL23/HSPA1A/CLU/HSPA1B/INS/RPS6KA2/SPOCK1/MAPT/CTSD/ATP5IF1/STAT3/S100A10/ANXA2/CARD16/GAPDH/PRKN/GRIN2B/BAX/CASP1/FHIT/FNIP1/IFI6/PSMB9/SERPINB6/APOE/SERPINA1/NEDD8/RPS6KA3/MYH9/HIP1/FABP1/RHOBTB3/PSME1/SOX2/CST3/UBB/SERPINA3/AGBL4/SFN/CLEC3B/GABARAP/PTK2B/ELOB/NAIP/SERPINA5/HSP90AB1/AQP1/TMEM259/SERPINB3/TNFRSF1B/PTK2/STUB1/TAF9
BP	GO:0019730	antimicrobial humoral response	38	0.61370261932229	1.44622988707902	0.00190732950304911	0.0468423718813352	0.0413632521544098	597	tags=45%, list=20%, signal=36%	DEFA5/RPL39/RPL30/S100A9/HLA-A/PRSS2/FGB/GAPDH/RPS19/GNLY/FAU/PGC/CXCL8/LYZ/CXCL14/DEFA6/JCHAIN
BP	GO:0009617	response to bacterium	169	0.48959601075299	1.24512260390288	0.00194242145350745	0.0471967085086279	0.0416761422723436	861	tags=41%, list=29%, signal=31%	DEFA5/B2M/GPX1/FKBP5/CYBA/VIM/RPL39/RPL30/S100A9/HLA-B/S100A8/FOS/HLA-A/CFD/FGB/NFKBIA/SCGB1A1/ZFP36/GPM6A/MMP3/PLCG2/RPL13A/FOXP1/CARD16/ERBIN/HMGCS2/RPS19/ISG15/GNLY/FAU/CASP1/PGC/CLPS/HNRNPA0/CXCL8/SOD2/LYZ/CD36/RPS6KA3/NR4A1/FCER1G/PDCD4/DEFA6/CX3CR1/NFIB/RGS1/JCHAIN/PLAC8/HLA-DRB1/RNASE1/ACP5/STATH/CYRIB/MRC1/CX3CL1/NAIP/TSPO/UMOD/FABP4/MIF/CXCL13/AQP1/REG3A/TNFRSF1B/CCL2/HPGD/XBP1/CD24/PTGE…
BP	GO:0050776	regulation of immune response	189	0.484444549892535	1.23638781309933	0.0020164162653316	0.048478892105446	0.0428083497437712	527	tags=29%, list=18%, signal=25%	B2M/GPX1/HLA-DRB5/CYBA/CCL5/NOP53/S100A9/JUNB/HLA-B/S100A8/HLA-DPA1/HLA-DPB1/YWHAZ/HSPA1A/CLU/HSPA1B/BCL2/INS/HLA-A/CFD/LIME1/NFKBIA/KLRB1/CD8B/PLCG2/FOXP1/CD3E/ERBIN/HLA-C/BRD2/PCBP2/CADM1/RPS19/ISG15/BAX/PTPRC/HLA-DQA2/CD81/CASP1/PGC/CD3G/ANXA1/APOE/HSP90AA1/CD36/CD74/HSPA8/RPS6KA3/PTPRD/COL3A1/CD3D/PDE4D/HLA-DQB1/FCER1G
MF	GO:0031625	ubiquitin protein ligase binding	81	0.533308124095937	1.31962877681576	0.00209041115341923	0.0492216399423662	0.0434642188817281	838	tags=47%, list=28%, signal=35%	TXNIP/RPL11/UBA52/RPL5/RPS27A/RPL23/YWHAZ/HSPA1A/CLU/HSPA1B/BCL2/NFKBIA/CXCR4/TUBB/PCBP2/PRKN/UCHL1/ISG15/FHIT/GPI/PER3/ACTG1/HSP90AA1/NEDD8/ATP6V0C/HSPA8/RHOBTB3/DAZAP2/WASHC1/UBB/UBC/GABARAP/PTK2B/ELOB/HSP90AB1/JUN/TNFRSF1B/STUB1
BP	GO:0002237	response to molecule of bacterial origin	94	0.520277574015915	1.29388541062262	0.00209041115341923	0.0492216399423662	0.0434642188817281	985	tags=50%, list=33%, signal=35%	DEFA5/B2M/VIM/S100A9/S100A8/FOS/NFKBIA/SCGB1A1/ZFP36/MMP3/PLCG2/RPL13A/FOXP1/CARD16/ERBIN/HMGCS2/CASP1/HNRNPA0/CXCL8/SOD2/CD36/RPS6KA3/NR4A1/PDCD4/DEFA6/CX3CR1/ACP5/CYRIB/MRC1/CX3CL1/TSPO/UMOD/MIF/CXCL13/TNFRSF1B/CCL2/HPGD/XBP1/CD24/PTGER2/SELE/HMGB1/CNR1/CEBPB/AKAP12/HMGB2/FGFR2

### Sheet: ClusterProfiler_gseKEGG
ID	Description	setSize	enrichmentScore	NES	pvalue	p.adjust	qvalue	rank	leading_edge	core_enrichment
hsa03010	Ribosome	86	0.778376271340666	1.93888828924312	1e-10	2.1e-09	1.68421052631579e-09	395	tags=70%, list=13%, signal=62%	6218/6171/6228/6154/6187/6222/6204/6173/6134/6135/6139/6146/6157/6206/6207/6192/6129/6170/6231/6130/6156/7311/6229/10399/6125/6208/6175/6158/6194/6160/6203/6233/6230/6159/6224/6201/9349/6235/6132/6191/9045/25873/6136/6164/6124/6193/6168/6234/23521/6209/54460/6227/6205/6223/2197/6122/6128/6152/6155/3921
hsa05171	Coronavirus disease - COVID-19	109	0.746029644083395	1.8760627450819	1e-10	2.1e-09	1.68421052631579e-09	408	tags=62%, list=14%, signal=56%	6218/6171/6228/6154/6187/6222/6204/6173/6134/6135/6139/6146/6157/6206/6207/6192/6129/6170/6231/6130/6156/7311/6229/6125/6208/6175/6158/6194/6160/6203/6233/6230/2353/6159/6224/6201/9349/6235/6132/6191/1675/2244/4792/9045/25873/6136/6164/6124/6193/6168/6234/4314/6774/5336/23521/6209/6227/6205/6223/9636/2197/834/6122/6128/6152/6155/3921/3576
hsa05169	Epstein-Barr virus infection	55	0.587274239927224	1.43101695411804	0.00118733244766263	0.0166226542672769	0.0133314520439313	502	tags=38%, list=17%, signal=32%	567/3127/7431/4616/3106/3113/3115/596/3105/4792/6774/5336/916/3107/9636/581/3118/917/10000/915/3119
